# Benchmarking Universal Single-Copy Orthologs for Phylogenomics: The Impact of Paralogy

**DOI:** 10.64898/2026.09.25.754399

**Authors:** Miguel Aranda, Nikita Kulikov, Iker Irisarri

## Abstract

Universal Single-Copy Orthologs (USCOs) are taxonomically-defined gene sets originally proposed to evaluate completeness in genome assemblies. Due to their single- or low-copy nature, they have also been proposed as ideal markers for phylogenomics. Here, we test this assumption using two vertebrate datasets, mammals and ray-finned fish, and their corresponding USCO reference marker sets, actinopterygii_odb10 and mammalia_odb10. Our results show that although most USCO markers are single-copy, 85% and 91% respectively, empirical analyses using a large number of taxa are able to identify a non-negligible proportion of paralogs in the actinopterygii_odb10 and mammalia_odb10 BUSCO gene sets. Gene phylogenies show that several of these paralogs derive from ancient whole-genome duplication events, particularly the teleost-specific whole-genome duplication, and also more recent duplications such as those in salmonids and cyprinids. Paralogs do not reflect the organismal phylogeny but rather the history of gene duplications, so retaining paralogs in phylogenomic datasets can lead to inaccurate phylogenomic hypotheses. To test the effect of ignoring paralogy in BUSCO gene sets, we analyze the mammal and ray-finned fish datasets using concatenated maximum likelihood and summary coalescent methods by randomly choosing one paralog per locus if these are present. The resulting phylogenomic trees are overall consistent with the reference phylogenies, although small discrepancies were found. Phylogeny-guided paralogy removal also changes the sequences retained for many loci, but whether these changes alter the inferred species trees remains to be tested.
