## Supplemental_Tables_1_2 for "Benchmarking Universal Single-Copy Orthologs for Phylogenomics: The Impact of Paralogy"

### Sheet: Table S1
Table 2: Mammalian species selected from the reference phylogeny. For orders containing one or no species, this reflects unavailable data in NCBI. The "-" symbol indicates no genome available for that order.
Order	Scientific Name	NCBI accession number	NCBI source
Chiroptera	Desmodus rotundus Eptesicus fuscus	GCF_022682495.2 GCF_027574615.1	https://ncbi.nlm.nih.gov/datasets/genome/GCF_022682495.2 https://ncbi.nlm.nih.gov/datasets/genome/GCF_027574615.1
Perissodactyla	Equus caballus Equus quagga	GCF_041296265.1 GCF_021613505.1	https://ncbi.nlm.nih.gov/datasets/genome/GCF_041296265.1 https://ncbi.nlm.nih.gov/datasets/genome/GCF_021613505.1
Carnivora	Canis lupus familiaris Felis catus	GCF_011100685.1 GCF_018350175.1	https://ncbi.nlm.nih.gov/datasets/genome/GCF_011100685.1 https://ncbi.nlm.nih.gov/datasets/genome/GCF_018350175.1
Pholidota	Manis pentadactyla Manis javanica	GCF_030020395.1 GCF_040802235.1	https://ncbi.nlm.nih.gov/datasets/genome/GCF_030020395.1 https://ncbi.nlm.nih.gov/datasets/genome/GCF_040802235.1
Artiodactyla	Sus scrofa Capra hircus	GCF_054392235.1 GCF_001704415.2	https://ncbi.nlm.nih.gov/datasets/genome/GCF_054392235.1 https://ncbi.nlm.nih.gov/datasets/genome/GCF_001704415.2
Cetacea	Orcinus orca Balaenoptera musculus	GCF_937001465.1 GCF_009873245.2	https://ncbi.nlm.nih.gov/datasets/genome/GCF_937001465.1 https://ncbi.nlm.nih.gov/datasets/genome/GCF_009873245.2
Erinaceomorpha	Erinaceus europaeus	GCF_950295315.1	https://ncbi.nlm.nih.gov/datasets/genome/GCF_950295315.1
Sericomorpha	Sorex araneus Sorex fumeus	GCF_027595985.1 GCF_029834395.1	https://ncbi.nlm.nih.gov/datasets/genome/GCF_027595985.1 https://ncbi.nlm.nih.gov/datasets/genome/GCF_029834395.1
Primates	Homo sapiens Pan troglodytes	GCF_000001405.40 GCF_028858775.2	https://ncbi.nlm.nih.gov/datasets/genome/GCF_000001405.40 https://ncbi.nlm.nih.gov/datasets/genome/GCF_028858775.2
Dermoptera	Galeopterus variegatus Cynocephalus volans	GCF_000696425.1 GCF_027409185.1	https://ncbi.nlm.nih.gov/datasets/genome/GCF_000696425.1 https://ncbi.nlm.nih.gov/datasets/genome/GCF_027409185.1
Scadentia	Tupaia belangeri chinensis	GCF_000334495.1	https://ncbi.nlm.nih.gov/datasets/genome/GCF_000334495.1
Rodentia	Mus musculus Arvicanthis niloticus	GCF_000001635.27 GCF_011762505.2	https://ncbi.nlm.nih.gov/datasets/genome/GCF_000001635.27 https://ncbi.nlm.nih.gov/datasets/genome/GCF_011762505.2
Lagomorpha	Oryctolagus cuniculus Ochotona princeps	GCF_964237555.1 GCF_030435755.1	https://ncbi.nlm.nih.gov/datasets/genome/GCF_964237555.1 https://ncbi.nlm.nih.gov/datasets/genome/GCF_030435755.1
Xenarthra	Dasypus novemcinctus Choloepus didactylus	GCF_030445035.2 GCF_015220235.1	https://ncbi.nlm.nih.gov/datasets/genome/GCF_030445035.2 https://ncbi.nlm.nih.gov/datasets/genome/GCF_015220235.1
Proboscidea	Elephas maximus indicus Loxodonta africana	GCF_024166365.1 GCF_030014295.1	https://ncbi.nlm.nih.gov/datasets/genome/GCF_024166365.1 https://ncbi.nlm.nih.gov/datasets/genome/GCF_030014295.1
Sirenia	Trichechus manatus latirostris	GCF_000243295.1	https://ncbi.nlm.nih.gov/datasets/genome/GCF_000243295.1
Hyracoidea	Heterohyrax brucei Procavia capensis	GCA_028571685.1 GCA_000152225.2	https://ncbi.nlm.nih.gov/datasets/genome/GCA_028571685.1 https://ncbi.nlm.nih.gov/datasets/genome/GCA_000152225.2
Turbulidentada	Orycteropus afer afer	GCF_000298275.1	https://ncbi.nlm.nih.gov/datasets/genome/GCF_000298275.1
Afrosoricida	Nesogale talazaci Chrysochloris asiatica	GCA_004026705.1 GCF_000296735.1	https://ncbi.nlm.nih.gov/datasets/genome/GCA_004026705.1 https://ncbi.nlm.nih.gov/datasets/genome/GCF_000296735.1
Macroscelidea	Elephantulus edwardii	GCF_000299155.1	https://ncbi.nlm.nih.gov/datasets/genome/GCF_000299155.1
Notoricteromorphia	-	-	-
Dasyuromorphia	Sarcophilus harrisii Antechinus flavipes	GCF_902635505.1 GCF_016432865.1	https://ncbi.nlm.nih.gov/datasets/genome/GCF_902635505.1 https://ncbi.nlm.nih.gov/datasets/genome/GCF_016432865.1
Peramelemorphia	Macrotis lagotis	GCF_037893015.1	https://ncbi.nlm.nih.gov/datasets/genome/GCF_037893015.1
Diprotodontia	Phascolarctos cinereus Vombatus ursinus	GCF_003287225.1 GCF_900497805.2	https://ncbi.nlm.nih.gov/datasets/genome/GCF_003287225.1 https://ncbi.nlm.nih.gov/datasets/genome/GCF_900497805.2
Microbiotheria	Dromiciops gliroides	GCF_019393635.1	https://ncbi.nlm.nih.gov/datasets/genome/GCF_019393635.1
Paucituberculata	-	-	-
Didelphimorphia	Monodelphis domestica Gracilinanus agilis	GCF_027887165.2 GCF_016433145.1	https://ncbi.nlm.nih.gov/datasets/genome/GCF_027887165.2 https://ncbi.nlm.nih.gov/datasets/genome/GCF_016433145.1
Monotremata	Ornithorhynchus anatinus Tachyglossus aculeatus	GCF_004115215.2 GCF_015852505.1	https://ncbi.nlm.nih.gov/datasets/genome/GCF_004115215.2 https://ncbi.nlm.nih.gov/datasets/genome/GCF_015852505.1

### Sheet: Table S2
Table 1: Selected species from different actinopterygian orders based on the reference phylogeny. For orders containing only one or no genomes (marked with "-" in the table), this reflects unavailable data in NCBI.
Order	Scientific Name	NCBI accession number	NCBI source
Ophidiformes	Brotula barbata Carapus acus	GCA_900303265.1 GCA_984795795.1	https://ncbi.nlm.nih.gov/datasets/genome/GCA_900303265.1 https://ncbi.nlm.nih.gov/datasets/genome/GCA_984795795.1
Perciformes	Perca fluviatilis Cyclopterus lumpus	GCF_010015445.1 GCF_009769545.1	https://ncbi.nlm.nih.gov/datasets/genome/GCF_010015445.1 https://ncbi.nlm.nih.gov/datasets/genome/GCF_009769545.1
Polypteridae	Polypterus senegalus Erpetoichthys calabaricus	GCF_016835505.1 GCF_900747795.2	https://ncbi.nlm.nih.gov/datasets/genome/GCF_016835505.1 https://ncbi.nlm.nih.gov/datasets/genome/GCF_900747795.2
Acipenseriformes	Polyodon spathula Huso huso	GCF_017654505.1 GCA_036884735.1	https://ncbi.nlm.nih.gov/datasets/genome/GCF_017654505.1 https://ncbi.nlm.nih.gov/datasets/genome/GCA_036884735.1
Holostei	Amia calva Lepisosteus oculatus	GCA_017591415.1 GCF_040954835.1	https://ncbi.nlm.nih.gov/datasets/genome/GCA_017591415.1 https://ncbi.nlm.nih.gov/datasets/genome/GCF_040954835.1
Elopomorpha	Conger conger Anguilla rostrata	GCF_963514075.1 GCF_018555375.3	https://ncbi.nlm.nih.gov/datasets/genome/GCF_963514075.1 https://ncbi.nlm.nih.gov/datasets/genome/GCF_018555375.3
Osteoglossiformes	Scleropages formosus Brienomyrus brachyistius	GCF_900964775.1 GCF_023856365.1	https://ncbi.nlm.nih.gov/datasets/genome/GCF_900964775.1 https://ncbi.nlm.nih.gov/datasets/genome/GCF_023856365.1
Clupeiformes	Clupea harengus Alosa sapidissima	GCF_900700415.2 GCF_018492685.1	https://ncbi.nlm.nih.gov/datasets/genome/GCF_900700415.2 https://ncbi.nlm.nih.gov/datasets/genome/GCF_018492685.1
Alepocephaliformes	-	-	-
Gonorhynchiformes	Chanos chanos	GCF_902362185.1	https://ncbi.nlm.nih.gov/datasets/genome/GCF_902362185.1
Cypriniformes	Danio rerio Cyprinus carpio	GCF_052040795.1 GCF_018340385.1	https://ncbi.nlm.nih.gov/datasets/genome/GCF_052040795.1 https://ncbi.nlm.nih.gov/datasets/genome/GCF_018340385.1
Siluriformes	Ictalurus furcatus Tachysurus fulvidraco	GCF_023375685.1 GCF_022655615.1	https://ncbi.nlm.nih.gov/datasets/genome/GCF_023375685.1 https://ncbi.nlm.nih.gov/datasets/genome/GCF_022655615.1
Characiformes	Pygocentrus nattereri Astyanax mexicanus	GCF_015220715.1 GCF_023375975.1	https://ncbi.nlm.nih.gov/datasets/genome/GCF_015220715.1 https://ncbi.nlm.nih.gov/datasets/genome/GCF_023375975.1
Lepidogalaxias salamandroides	-	-	-
Argentiniformes	Argentina silus Nansenia antarctica	GCF_951799395.1 GCF_963989245.1	https://ncbi.nlm.nih.gov/datasets/genome/GCF_951799395.1 https://ncbi.nlm.nih.gov/datasets/genome/GCF_963989245.1
Esocidae	Esox lucius Esox masquinongy	GCF_011004845.1 GCA_016801175.1	https://ncbi.nlm.nih.gov/datasets/genome/GCF_011004845.1 https://ncbi.nlm.nih.gov/datasets/genome/GCA_016801175.1
Salmoniformes	Salmo salar Coregonus clupeaformis	GCF_965601325.1 GCF_020615455.1	https://ncbi.nlm.nih.gov/datasets/genome/GCF_965601325.1 https://ncbi.nlm.nih.gov/datasets/genome/GCF_020615455.1
Osmeriformes	Hypomesus transpacificus Osmerus eperlanus	GCF_021917145.1 GCF_963692335.1	https://ncbi.nlm.nih.gov/datasets/genome/GCF_021917145.1 https://ncbi.nlm.nih.gov/datasets/genome/GCF_963692335.1
Stomiiformes	Borostomias antarcticus	GCF_949987555.1	https://ncbi.nlm.nih.gov/datasets/genome/GCF_949987555.1
Galaxiidae	Galaxias fontanus Galaxias maculatus	GCA_043388395.1 GCA_046055805.1	https://ncbi.nlm.nih.gov/datasets/genome/GCA_043388395.1 https://ncbi.nlm.nih.gov/datasets/genome/GCA_046055805.1
Ateleopodiformes	Guentherus altivela	GCA_900312595.1	https://ncbi.nlm.nih.gov/datasets/genome/GCA_900312595.1
Aulopiformes	Arctozenus risso Notolepis coatsorum	GCA_040955285.2 GCF_963971535.1	https://ncbi.nlm.nih.gov/datasets/genome/GCA_040955285.2 https://ncbi.nlm.nih.gov/datasets/genome/GCF_963971535.1
Myctophiformes	Nannobrachium achirus Benthosema glaciale	GCF_963921795.1 GCA_900323375.1	https://ncbi.nlm.nih.gov/datasets/genome/GCF_963921795.1 https://ncbi.nlm.nih.gov/datasets/genome/GCA_900323375.1
Lampriformes	Lampris incognitus Regalecus glesne	GCF_029633865.1 GCA_900302585.1	https://ncbi.nlm.nih.gov/datasets/genome/GCF_029633865.1 https://ncbi.nlm.nih.gov/datasets/genome/GCA_900302585.1
Percopsiformes	Percopsis transmontana Aphredoderus sayanus	GCA_025447815.1 GCA_027564795.1	https://ncbi.nlm.nih.gov/datasets/genome/GCA_025447815.1 https://ncbi.nlm.nih.gov/datasets/genome/GCA_027564795.1
Polymixia	Polymixia lowei Polymixia japonica	GCA_047511595.1 GCA_900302305.1	https://ncbi.nlm.nih.gov/datasets/genome/GCA_047511595.1 https://ncbi.nlm.nih.gov/datasets/genome/GCA_900302305.1
Zeiformes	Zeus faber Cyttopsis rosea	GCF_960531495.1 GCA_900302355.1	https://ncbi.nlm.nih.gov/datasets/genome/GCF_960531495.1 https://ncbi.nlm.nih.gov/datasets/genome/GCA_900302355.1
Gadoidei	Gadus morhua Gadus chalcogrammus	GCF_902167405.1 GCF_026213295.1	https://ncbi.nlm.nih.gov/datasets/genome/GCF_902167405.1 https://ncbi.nlm.nih.gov/datasets/genome/GCF_026213295.1
Stylephorus chordatus	Stylephorus chordatus	GCA_056824565.1	https://ncbi.nlm.nih.gov/datasets/genome/GCA_056824565.1
Trachichthyiformes	Hoplostethus atlanticus Monocentris japonica	GCA_034670405.1 GCA_051201485.1	https://ncbi.nlm.nih.gov/datasets/genome/GCA_034670405.1 https://ncbi.nlm.nih.gov/datasets/genome/GCA_051201485.1
Beryciformes	Beryx splendens Rondeletia loricata	GCA_900312565.1 GCA_900302605.1	https://ncbi.nlm.nih.gov/datasets/genome/GCA_900312565.1 https://ncbi.nlm.nih.gov/datasets/genome/GCA_900302605.1
Batrachoididae	Thalassophryne amazonica Opsanus beta	GCF_902500255.1 GCA_040802735.1	https://ncbi.nlm.nih.gov/datasets/genome/GCF_902500255.1 https://ncbi.nlm.nih.gov/datasets/genome/GCA_040802735.1
Gobiiformes	Periophthalmus magnuspinnatus Rhinogobius similis	GCF_009829125.3 GCA_019453435.1	https://ncbi.nlm.nih.gov/datasets/genome/GCF_009829125.3 https://ncbi.nlm.nih.gov/datasets/genome/GCA_019453435.1
Scombriformes	Thunnus thynnus Thunnus albacares	GCF_963924715.1 GCF_914725855.1	https://ncbi.nlm.nih.gov/datasets/genome/GCF_963924715.1 https://ncbi.nlm.nih.gov/datasets/genome/GCF_914725855.1
Syngnathiformes	Syngnathus scovelli Syngnathus typhle	GCF_024217435.2 GCF_033458585.1	https://ncbi.nlm.nih.gov/datasets/genome/GCF_024217435.2 https://ncbi.nlm.nih.gov/datasets/genome/GCF_033458585.1
Atheriniformes	Melanotaenia boesemani Menidia menidia	GCF_017639745.1 GCA_048628825.1	https://ncbi.nlm.nih.gov/datasets/genome/GCF_017639745.1 https://ncbi.nlm.nih.gov/datasets/genome/GCA_048628825.1
Blenniformes	Salarias fasciatus Gouania willdenowi	GCF_902148845.1 GCF_900634775.2	https://ncbi.nlm.nih.gov/datasets/genome/GCF_902148845.1 https://ncbi.nlm.nih.gov/datasets/genome/GCF_900634775.2
Carangiformes	Echeneis naucrates Seriola dumerili	GCF_900963305.2 GCF_002260705.1	https://ncbi.nlm.nih.gov/datasets/genome/GCF_900963305.2 https://ncbi.nlm.nih.gov/datasets/genome/GCF_002260705.1
Synbranchiformes	Mastacembelus armatus Monopterus albus	GCF_900324485.3 GCF_001952655.1	https://ncbi.nlm.nih.gov/datasets/genome/GCF_900324485.3 https://ncbi.nlm.nih.gov/datasets/genome/GCF_001952655.1
Centrarchiformes	Siniperca chuatsi Micropterus dolomieu	GCF_020085105.1 GCF_021292245.1	https://ncbi.nlm.nih.gov/datasets/genome/GCF_020085105.1 https://ncbi.nlm.nih.gov/datasets/genome/GCF_021292245.1
Labriformes	Labrus bergylta Cheilinus undulatus	GCF_963930695.1 GCF_018320785.1	https://ncbi.nlm.nih.gov/datasets/genome/GCF_963930695.1 https://ncbi.nlm.nih.gov/datasets/genome/GCF_018320785.1
Acropomatiformes	Lateolabrax maculatus Pempheris klunzingeri	GCA_031216445.1 GCF_042242105.1	https://ncbi.nlm.nih.gov/datasets/genome/GCA_031216445.1 https://ncbi.nlm.nih.gov/datasets/genome/GCF_042242105.1
Acanthuriformes	Acanthurus lineatus Naso brevirostris	GCA_029814665.1 GCA_029874835.1	https://www.ncbi.nlm.nih.gov/datasets/genome/GCA_029814665.1/ https://www.ncbi.nlm.nih.gov/datasets/genome/GCA_029874835.1/
